# Loss of the Long Non-coding RNA OIP5-AS1 Exacerbates Heart Failure in a Sex-Specific Manner

**DOI:** 10.1101/2021.01.28.428540

**Authors:** Aowen Zhuang, Anna C. Calkin, Shannen Lau, Helen Kiriazis, Daniel G. Donner, Yingying Liu, Simon T. Bond, Sarah C. Moody, Eleanor A.M. Gould, Timothy D. Colgan, Sergio Ruiz Carmona, Michael Inouye, Thomas Q. de Aguiar Vallim, Elizabeth J. Tarling, Gregory A. Quaife-Ryan, James E. Hudson, Enzo R. Porrello, Paul Gregorevic, Xiao-Ming Gao, Xiao-Jun Du, Julie R. McMullen, Brian G. Drew

## Abstract

**Background:** Long ncRNAs (lncRNAs) are known to influence numerous biological processes including cellular differentiation and tissue development. They are also implicated in the maintenance, health and physiological function of many tissues including the heart. Indeed, manipulating the expression of specific lncRNAs has been shown to improve pathological cardiac phenotypes such as heart failure. One lncRNA studied in various settings is OIP5-AS1 (also known as *1700020I14Rik* and *Cyrano*), however its role in cardiac pathologies remains mostly uncharacterised.

**Methods:** We used data generated from FACS sorted murine cardiomyocytes, human iPSC derived cardiomyocytes, as well as heart tissue from various animal models to investigate OIP5-AS1 expression in health and disease. Using CRISPR we engineered a global OIP5-AS1 knock out (KO) mouse model and performed cardiac pressure overload experiments to study heart failure in these animals. RNA-sequencing of left ventricles provided mechanistic insight between WT and KO mice.

**Results:** We demonstrate that OIP5-AS1 expression is regulated during cardiac development and cardiac specific pathologies in both rodent and human models. Moreover, we demonstrate that global female OIP5-AS1 KO mice develop exacerbated heart failure, but male mice do not. Transcriptomics and gene set enrichment analysis suggests that OIP5-AS1 may regulate pathways that impact mitochondrial function.

**Conclusions:** OIP5-AS1 is regulated in cardiac tissue and its deletion leads to worsening heart function under pressure overload in female mice. This may be due to impairments in mitochondrial function, highlighting OIP5-AS1 as a gene of interest in sex-specific differences in heart failure.
