## Supplementary Table 2 for "Loss of the Long Non-coding RNA OIP5-AS1 Exacerbates Heart Failure in a Sex-Specific Manner"

### Sheet: lncOIP_KO_TAC_F_gsea_supplement
POSITIVE
TETRASACCHARIDE SYNTHESIS	NAME	GS<br> follow link to MSigDB	SIZE	ES	NES	NOM p-val	FDR q-val	FWER p-val	RANK AT MAX	LEADING EDGE
1	REACTOME_GLYCOSAMINOGLYCAN_METABOLISM	REACTOME_GLYCOSAMINOGLYCAN_METABOLISM	83	0.417378	1.76074	0	0.0566567	0.824	2552	tags=42%, list=20%, signal=52%
2	REACTOME_A_TETRASACCHARIDE_LINKER_SEQUENCE_IS_REQUIRED_FOR_GAG_SYNTHESIS	REACTOME_A_TETRASACCHARIDE_LINKER_SEQUENCE_IS_REQUIRED_FOR_GAG_SYNTHESIS	20	0.529385	1.67327	0.0101833	0.0866092	0.98	3355	tags=55%, list=26%, signal=74%
3	KEGG_GLYCOSAMINOGLYCAN_BIOSYNTHESIS_CHONDROITIN_SULFATE	KEGG_GLYCOSAMINOGLYCAN_BIOSYNTHESIS_CHONDROITIN_SULFATE	19	0.510852	1.54015	0.0533881	0.14431	1	2442	tags=42%, list=19%, signal=52%
TUBLIN-FOLDING PATHWAYS	NAME	GS<br> follow link to MSigDB	SIZE	ES	NES	NOM p-val	FDR q-val	FWER p-val	RANK AT MAX	LEADING EDGE
1	KEGG_PATHOGENIC_ESCHERICHIA_COLI_INFECTION	KEGG_PATHOGENIC_ESCHERICHIA_COLI_INFECTION	45	0.503501	1.87965	0	0.0315647	0.391	1492	tags=27%, list=12%, signal=30%
2	REACTOME_FORMATION_OF_THE_TERNARY_COMPLEX_AND_SUBSEQUENTLY_THE_43S_COMPLEX	REACTOME_FORMATION_OF_THE_TERNARY_COMPLEX_AND_SUBSEQUENTLY_THE_43S_COMPLEX	35	0.394346	1.36391	0.0807453	0.281138	1	4475	tags=51%, list=35%, signal=79%
3	REACTOME_POST_CHAPERONIN_TUBULIN_FOLDING_PATHWAY	REACTOME_POST_CHAPERONIN_TUBULIN_FOLDING_PATHWAY	15	0.680769	1.9428	0.0039604	0.0186255	0.208	2585	tags=67%, list=20%, signal=83%
SEMA4D SIGNALING	NAME	GS<br> follow link to MSigDB	SIZE	ES	NES	NOM p-val	FDR q-val	FWER p-val	RANK AT MAX	LEADING EDGE
1	REACTOME_AXON_GUIDANCE	REACTOME_AXON_GUIDANCE	200	0.345009	1.66249	0	0.0904394	0.99	2059	tags=31%, list=16%, signal=36%
2	REACTOME_SEMAPHORIN_INTERACTIONS	REACTOME_SEMAPHORIN_INTERACTIONS	61	0.454224	1.83412	0	0.0415465	0.566	2139	tags=41%, list=17%, signal=49%
3	REACTOME_SEMA4D_IN_SEMAPHORIN_SIGNALING		28	0.537592	1.803	0.00391389	0.0501166	0.688	2498	tags=57%, list=19%, signal=71%
APOPTOSIS REGULATION	NAME	GS<br> follow link to MSigDB	SIZE	ES	NES	NOM p-val	FDR q-val	FWER p-val	RANK AT MAX	LEADING EDGE
1	REACTOME_REGULATION_OF_APOPTOSIS	REACTOME_REGULATION_OF_APOPTOSIS	55	0.448564	1.77155	0	0.0537901	0.782	3331	tags=44%, list=26%, signal=59%
2	REACTOME_DESTABILIZATION_OF_MRNA_BY_AUF1_HNRNP_D0	REACTOME_DESTABILIZATION_OF_MRNA_BY_AUF1_HNRNP_D0	50	0.444906	1.71786	0.00208768	0.0713955	0.924	3331	tags=42%, list=26%, signal=57%
3	REACTOME_CROSS_PRESENTATION_OF_SOLUBLE_EXOGENOUS_ANTIGENS_ENDOSOMES	REACTOME_CROSS_PRESENTATION_OF_SOLUBLE_EXOGENOUS_ANTIGENS_ENDOSOMES	44	0.445739	1.66513	0.00421053	0.0899609	0.987	3246	tags=41%, list=25%, signal=55%
4	BIOCARTA_PROTEASOME_PATHWAY	BIOCARTA_PROTEASOME_PATHWAY	28	0.382795	1.26566	0.136821	0.378694	1	3246	tags=36%, list=25%, signal=48%
MISCELLANEOUS	NAME	GS<br> follow link to MSigDB	SIZE	ES	NES	NOM p-val	FDR q-val	FWER p-val	RANK AT MAX	LEADING EDGE
1	REACTOME_MHC_CLASS_II_ANTIGEN_PRESENTATION	REACTOME_MHC_CLASS_II_ANTIGEN_PRESENTATION	69	0.443846	1.80569	0	0.0504592	0.673	3603	tags=52%, list=28%, signal=72%
2	REACTOME_KINESINS	REACTOME_KINESINS	16	0.602303	1.71546	0.00209644	0.0711302	0.929	3370	tags=75%, list=26%, signal=102%
3	BIOCARTA_TGFB_PATHWAY	BIOCARTA_TGFB_PATHWAY	18	0.625698	1.91236	0.0020202	0.0236125	0.294	1810	tags=33%, list=14%, signal=39%
4	KEGG_TGF_BETA_SIGNALING_PATHWAY	KEGG_TGF_BETA_SIGNALING_PATHWAY	64	0.446573	1.77958	0.00220751	0.0529138	0.758	1916	tags=28%, list=15%, signal=33%
5	REACTOME_INTERFERON_ALPHA_BETA_SIGNALING	REACTOME_INTERFERON_ALPHA_BETA_SIGNALING	38	0.625975	2.26835	0	0.00124633	0.005	2006	tags=53%, list=16%, signal=62%
6	ST_WNT_BETA_CATENIN_PATHWAY	ST_WNT_BETA_CATENIN_PATHWAY	29	0.526512	1.78926	0	0.0531778	0.731	1179	tags=28%, list=9%, signal=30%
7	REACTOME_SMOOTH_MUSCLE_CONTRACTION	REACTOME_SMOOTH_MUSCLE_CONTRACTION	21	0.641012	2.00632	0	0.00966903	0.101	2434	tags=57%, list=19%, signal=70%
8	BIOCARTA_CXCR4_PATHWAY	BIOCARTA_CXCR4_PATHWAY	22	0.266778	0.859294	0.64454	0.896404	1	2032	tags=23%, list=16%, signal=27%
9	PID_TRKR_PATHWAY	PID_TRKR_PATHWAY	52	0.437488	1.68542	0.0125261	0.081099	0.968	1947	tags=31%, list=15%, signal=36%
10	PID_ER_NONGENOMIC_PATHWAY	PID_ER_NONGENOMIC_PATHWAY	37	0.491464	1.75428	0.00404858	0.0570715	0.843	1652	tags=27%, list=13%, signal=31%
11	PID_INTEGRIN_A9B1_PATHWAY	PID_INTEGRIN_A9B1_PATHWAY	21	0.680974	2.13775	0	0.00370207	0.021	1573	tags=48%, list=12%, signal=54%
12	PID_AMB2_NEUTROPHILS_PATHWAY	PID_AMB2_NEUTROPHILS_PATHWAY	33	0.520813	1.76654	0.00823045	0.0547305	0.801	2242	tags=42%, list=17%, signal=51%
13	PID_INTEGRIN_A4B1_PATHWAY	PID_INTEGRIN_A4B1_PATHWAY	29	0.562028	1.9677	0	0.0152458	0.166	3776	tags=55%, list=29%, signal=78%
14	PID_IL8_CXCR2_PATHWAY	PID_IL8_CXCR2_PATHWAY	30	0.543288	1.87057	0	0.033307	0.422	2183	tags=43%, list=17%, signal=52%
15	PID_GLYPICAN_1PATHWAY	PID_GLYPICAN_1PATHWAY	22	0.560535	1.77535	0	0.0535874	0.771	645	tags=32%, list=5%, signal=33%
16	BIOCARTA_ALK_PATHWAY	BIOCARTA_ALK_PATHWAY	32	0.488735	1.69244	0.00619835	0.0809125	0.958	732	tags=22%, list=6%, signal=23%
17	BIOCARTA_BAD_PATHWAY	BIOCARTA_BAD_PATHWAY	23	0.515393	1.65068	0.00824742	0.0988849	0.992	1810	tags=39%, list=14%, signal=45%
18	BIOCARTA_UCALPAIN_PATHWAY	BIOCARTA_UCALPAIN_PATHWAY	15	0.630965	1.8282	0.00595238	0.0409248	0.598	2054	tags=40%, list=16%, signal=48%
19	BIOCARTA_MTA3_PATHWAY	BIOCARTA_MTA3_PATHWAY	16	0.642719	1.862	0.00201207	0.0354182	0.461	1817	tags=56%, list=14%, signal=65%
20	KEGG_CHEMOKINE_SIGNALING_PATHWAY	KEGG_CHEMOKINE_SIGNALING_PATHWAY	131	0.365804	1.66555	0	0.0913102	0.987	2048	tags=29%, list=16%, signal=34%
21	KEGG_LYSOSOME	KEGG_LYSOSOME	105	0.398002	1.73101	0.00195312	0.0646362	0.901	2513	tags=36%, list=20%, signal=45%
22	KEGG_LEUKOCYTE_TRANSENDOTHELIAL_MIGRATION	KEGG_LEUKOCYTE_TRANSENDOTHELIAL_MIGRATION	83	0.395748	1.6867	0.00204918	0.0819115	0.965	2655	tags=36%, list=21%, signal=45%
23	KEGG_NATURAL_KILLER_CELL_MEDIATED_CYTOTOXICITY	KEGG_NATURAL_KILLER_CELL_MEDIATED_CYTOTOXICITY	69	0.423446	1.73491	0	0.0638179	0.888	2303	tags=33%, list=18%, signal=40%
24	KEGG_AMINO_SUGAR_AND_NUCLEOTIDE_SUGAR_METABOLISM	KEGG_AMINO_SUGAR_AND_NUCLEOTIDE_SUGAR_METABOLISM	40	0.525675	1.93786	0.00210526	0.0186735	0.221	3328	tags=52%, list=26%, signal=71%
NEGATIVE
K+ CHANNEL REGULATION	NAME	GS<br> follow link to MSigDB	SIZE	ES	NES	NOM p-val	FDR q-val	FWER p-val	RANK AT MAX	LEADING EDGE
1	REACTOME_POTASSIUM_CHANNELS	REACTOME_POTASSIUM_CHANNELS	49	-0.466012	-1.76676	0.00191571	0.0622606	0.802	935	tags=27%, list=7%, signal=29%
2	REACTOME_VOLTAGE_GATED_POTASSIUM_CHANNELS	REACTOME_VOLTAGE_GATED_POTASSIUM_CHANNELS	17	-0.612115	-1.77366	0.00201613	0.0610738	0.784	1680	tags=47%, list=13%, signal=54%
MISCELLANEOUS	NAME	GS<br> follow link to MSigDB	SIZE	ES	NES	NOM p-val	FDR q-val	FWER p-val	RANK AT MAX	LEADING EDGE
1	KEGG_LYSINE_DEGRADATION	KEGG_LYSINE_DEGRADATION	40	-0.495905	-1.82693	0.00201207	0.0428298	0.577	3391	tags=55%, list=26%, signal=75%
2	KEGG_TRYPTOPHAN_METABOLISM	KEGG_TRYPTOPHAN_METABOLISM	28	-0.669372	-2.25277	0	0.000255717	0.001	2510	tags=68%, list=20%, signal=84%
3	KEGG_PEROXISOME	KEGG_PEROXISOME	73	-0.535195	-2.16072	0	0.0013115	0.01	3767	tags=64%, list=29%, signal=91%
4	KEGG_PPAR_SIGNALING_PATHWAY	KEGG_PPAR_SIGNALING_PATHWAY	54	-0.571871	-2.1909	0	0.000951508	0.006	3289	tags=65%, list=26%, signal=87%
5	KEGG_ABC_TRANSPORTERS	KEGG_ABC_TRANSPORTERS	33	-0.501715	-1.74143	0.00596422	0.0753166	0.866	3535	tags=52%, list=28%, signal=71%
6	KEGG_ALANINE_ASPARTATE_AND_GLUTAMATE_METABOLISM	KEGG_ALANINE_ASPARTATE_AND_GLUTAMATE_METABOLISM	26	-0.540737	-1.77812	0.00976562	0.0651271	0.774	2273	tags=38%, list=18%, signal=47%
7	KEGG_BIOSYNTHESIS_OF_UNSATURATED_FATTY_ACIDS	KEGG_BIOSYNTHESIS_OF_UNSATURATED_FATTY_ACIDS	17	-0.603247	-1.77381	0.00397614	0.0642083	0.783	3283	tags=65%, list=26%, signal=87%
8	PID_HNF3B_PATHWAY	PID_HNF3B_PATHWAY	33	-0.560037	-1.91847	0.00193798	0.018472	0.265	2591	tags=61%, list=20%, signal=76%
9	PID_HNF3A_PATHWAY	PID_HNF3A_PATHWAY	26	-0.548899	-1.79329	0.00195695	0.0582195	0.705	3213	tags=50%, list=25%, signal=67%
10	BIOCARTA_PPARA_PATHWAY	BIOCARTA_PPARA_PATHWAY	54	-0.447492	-1.70276	0.00395257	0.0995209	0.958	3223	tags=52%, list=25%, signal=69%
