## Supplementary Table 3 for "Loss of the Long Non-coding RNA OIP5-AS1 Exacerbates Heart Failure in a Sex-Specific Manner"

### Sheet: IPed w OIP5-AS1
Proteins IPed with OIP5-AS1
Abce1
Actr1a
Actr2
Ahnak2
Ak2
Akr1b7
Alyref
Arcn1
Arhgdia
Arpc5
Arpc5l
Atp2a1
Atp6v1g1
Btf3
Calml3
Cap1
Capns1
Cbr1
Cct6a
Cct7
Cdc42
Clic1
Cltb
Cndp2
Copb1
Csde1
Cse1l
Ctnna1
Dctn2
Dnajb1
Dnm1l
Dync1i2
Eno1
Etf1
Farsb
Fbl
Fgb
Fkbp3
Flnb
Fubp1
Gdi1
Gdi2
Gm15013
H1f0
H2afy
Hba
Hbb-b1
Hbb-y
Hdgf
Hdlbp
Hk1
Hmga1
Hmgb1
Hyou1
Idh1
Ilf2
Ilf3
Ipo7
Iqgap1
Itih2
Khsrp
Kif5b
Letm1
Lmnb1
Mapk3
Matr3
Mcts1
Morc2a
Myl12b
Nampt
Nap1l1
Ndufa4
Nutf2
Pa2g4
Pdcd10
Pdia3
Pdia6
Pdlim1
Pls3
Ppa1
Ppia
Ppp2cb
INF
Prdx4
Psmc2
Psmc6
Psmd11
Psmd6
Psme2
Psme3
Ptbp1
Ptma
Rab11b
Rab18
Rab25
Rab2a
Rab6a
Rab7a
Ran
Rangap1
Rap1a
Rbbp4
Rbmx
Rbx1
Rtcb
Ruvbl1
Sars
Sept9
Serbp1
Sf1
Sf3a3
Sfn
Sfpq
Sh3bgrl3
Sh3gl1
Snd1
Snx6
Spag9
Sptbn1
Sptbn2
Srp68
Srsf1
Srsf2
Srsf3
Srsf7
Stat3
Strap
Syncrip
Thrap3
Timm8b
Tkt
Tln2
Tmod3
Tmsb4x
Tpd52
Tppp3
Trim29
Tuba4a
Uba1
Ube2v2
Usp36
Usp5
Vim
Wdr1
Ybx1
Ybx3
Ywhah
Abca17
Acat2
Actl6a
Adrm1
Adss
Crybg1
Akt1s1
Anp32e
Ap1b1
Apex1
Api5
Apob
Arpc1b
Atic
Atp5c1
Atp5o
Bicdl2
Btf3l4
C4b
Ca2
Cand1
Capg
Capza1
Cbx3
Ccdc22
Ccdc6
Cdh1
Chmp1a
Chmp2a
Cirbp
Clpp
Cluh
Cnn2
Copa
Cops3
Copz1
Cpsf7
Csrp1
Cyb5r3
Cyfip1
Ddx21
Ddx6
Dhx15
Dlg1
Dnaja2
Dpysl2
Dr1
Dsg3
Dynll1
Dynlrb2
Edf1
Efcab3
Eftud2
Ehd1
Elavl1
Esd
Esrp1
Etfa
Farsa
Fau
Fgg
Fkbp1a
Furin
Fus
G3bp1
G6pdx
Gigyf2
Gmps
Gnb1
Gspt1
Gstp1
Gtf2f2
Hadh
Hectd1
Hmox2
Hnrnpl
Hypk
Igfbp3
Kars
Khdrbs1
Lamtor1
Lars
Ldhb
Lemd2
Lrrc59
Lsm5
Luc7l
Luc7l2
Lypla2
Macf1
Mak16
Map4
Mapre1
Mtdh
Mtpn
Nat10
Ndufs6
Ndufs7
Neb
Nedd8
Nipsnap1
Nras
Nucb1
Nudc
Ogt
Ola1
Pabpn1
Pafah1b2
Plg
Ppme1
Ppp1ca
Ppp1r12a
Prpf19
Prrc1
Psmc3
Psmd13
Psmd7
Psmd9
Pspc1
Ptms
Rab21
Rab5c
Rbm17
Rbm25
Rtn4
Ruvbl2
Scp2
Sec22b
Sec61g
Serpinf1
Serpinh1
Sf3b1
Sf3b2
Sh3glb2
Slc3a2
Smu1
Snrnp200
Snrnp70
Snx2
Srsf4
Ssfa2
Stim1
Stk25
Stmn1
Sugct
Supt16h
Tars
Thoc7
Tjp2
Tkfc
Tnks1bp1
Tomm70
Top2b
Trappc3
Twf1
U2af1l4
Ube2g1
Ubqln1
Ufc1
Ufd1
Uso1
Usp15
Vapb
Vps35
Wars
Zcchc6

### Sheet: IP x MitoC2
IP-IDs	mitocarta
Abce1	Cyc1			in MC2.0	26/314
Actr1a	Pdha1			DEGs in KO v WT	18/314
Actr2	Atp5d			in MC2.0 & DEG	4/18
Ahnak2	Isca2
Ak2	Uqcrc1
Akr1b7	Pdhb
Alyref	Coq9
Arcn1	Mrpl12
Arhgdia	Cox5a
Arpc5	Mrps35
Arpc5l	Coq7
Atp2a1	Uqcrfs1
Atp6v1g1	Sdha
Btf3	Sdhb
Calml3	Atp5a1
Cap1	1110058L19Rik
Capns1	Pmpcb
Cbr1	Sdhd
Cct6a	Ogdh
Cct7	Coq5
Cdc42	Uqcrc2
Clic1	Uqcrq
Cltb	Mdh2
Cndp2	Dbt
Copb1	Dlat
Csde1	Lrpprc
Cse1l	Mrpl53
Ctnna1	Pdhx
Dctn2	Dlst
Dnajb1	Gfm1
Dnm1l	Grpel1
Dync1i2	Uqcr10
Eno1	Mpc2
Etf1	Coq3
Farsb	Slc25a3
Fbl	Atp5e
Fgb	Mrpl34
Fkbp3	Mrps15
Flnb	Sdhc
Fubp1	Atp5b
Gdi1	Mrps23
Gdi2	Etfa
Gm15013	Fh1
H1f0	Mrps27
H2afy	Isca1
Hba	Idh3a
Hbb-b1	Ndufs1
Hbb-y	Auh
Hdgf	Afg3l2
Hdlbp	Pmpca
Hk1	Cox11
Hmga1	Sucla2
Hmgb1	Lars2
Hyou1	Atp5o
Idh1	Mrpl46
Ilf2	Cox15
Ilf3	Uqcrh
Ipo7	Higd2a
Iqgap1	Timm10
Itih2	Etfdh
Khsrp	Echs1
Kif5b	Hadha
Letm1	Bckdha
Lmnb1	Cs
Mapk3	Suclg1
Matr3	Cox6a1
Mcts1	Acads
Morc2a	Ndufv2
Myl12b	Iars2
Nampt	Coq6
Nap1l1	Atp5k
Ndufa4	Idh3b
Nutf2	Ndufa6
Pa2g4	Letm1
Pdcd10	Atpaf2
Pdia3	Rtn4ip1
Pdia6	Mrpl43
Pdlim1	Abhd11
Pls3	Timm50
Ppa1	Mrpl28
Ppia	Sdhaf2
Ppp2cb	Ndufb8
INF	Dld
Prdx4	Ndufv1
Psmc2	Ndufs2
Psmc6	Opa1
Psmd11	Immt
Psmd6	Apool
Psme2	Lonp1
Psme3	Pdk4
Ptbp1	Letmd1
Ptma	Mtif2
Rab11b	Ndufs7
Rab18	Ndufs8
Rab25	Mrrf
Rab2a	Mrpl2
Rab6a	Gfm2
Rab7a	Timm9
Ran	Pitrm1
Rangap1	Acadm
Rap1a	Supv3l1
Rbbp4	Mrpl1
Rbmx	Aco2
Rbx1	Coq10a
Rtcb	Samm50
Ruvbl1	Mrps2
Sars	Surf1
Sept9	Mrpl44
Serbp1	Phb
Sf1	Guf1
Sf3a3	Polrmt
Sfn	Ghitm
Sfpq	Timm13
Sh3bgrl3	Cpt2
Sh3gl1	Mrpl10
Snd1	Mto1
Snx6	Prdx3
Spag9	Atp5j
Sptbn1	Cox7a2
Sptbn2	Iba57
Srp68	Mrpl40
Srsf1	Hibch
Srsf2	Ndufs6
Srsf3	D10Jhu81e
Srsf7	Oxct1
Stat3	Cox6c
Strap	Ndufb9
Syncrip	Sod2
Thrap3	Ndufb5
Timm8b	Hadh
Tkt	Fech
Tln2	Lias
Tmod3	Nfs1
Tmsb4x	Fdx1
Tpd52	Mrm1
Tppp3	Mrps18a
Trim29	Malsu1
Tuba4a	Pet112
Uba1	Fxn
Ube2v2	Yars2
Usp36	Idh3g
Usp5	Mrps28
Vim	Timm44
Wdr1	Clpx
Ybx1	Mrpl3
Ybx3	Mecr
Ywhah	Slc25a4
Abca17	Slc25a20
Acat2	Mtch2
Actl6a	Pdk2
Adrm1	Vdac1
Adss	Cox6b1
Crybg1	Mrpl4
Akt1s1	Mrps14
Anp32e	Hspa9
Ap1b1	Ndufa2
Apex1	Ndufa9
Api5	Iscu
Apob	C1qbp
Arpc1b	Lace1
Atic	Cox17
Atp5c1	Minos1
Atp5o	Uqcc1
Bicdl2	Mrpl33
Btf3l4	Acadl
C4b	Ndufs4
Ca2	Phb2
Cand1	Bckdhb
Capg	Mrps12
Capza1	Mrpl24
Cbx3	Mcat
Ccdc22	Mrpl13
Ccdc6	Pcca
Cdh1	Mrpl17
Chmp1a	Aifm1
Chmp2a	Cox4i1
Cirbp	Ndufaf4
Clpp	Slc25a35
Cluh	Dap3
Cnn2	Atp5c1
Copa	Timm8b
Cops3	Slc25a11
Copz1	Sdhaf1
Cpsf7	Mrpl15
Csrp1	Alas1
Cyb5r3	Cmc2
Cyfip1	Pptc7
Ddx21	Bckdk
Ddx6	Txn2
Dhx15	Suclg2
Dlg1	Mfn1
Dnaja2	Mtx2
Dpysl2	Ndufa5
Dr1	Ndufb6
Dsg3	Ogdhl
Dynll1	Acat1
Dynlrb2	Echdc3
Edf1	Nfu1
Efcab3	Mrpl21
Eftud2	Mrpl55
Ehd1	Taco1
Elavl1	Acn9
Esd	Mrpl11
Esrp1	Echdc2
Etfa	Cox5b
Farsa	Acadsb
Fau	Eral1
Fgg	Abcb10
Fkbp1a	Bcs1l
Furin	Hsdl2
Fus	Cmc1
G3bp1	Me3
G6pdx	Hspd1
Gigyf2	Lyrm7
Gmps	Tsfm
Gnb1	Ethe1
Gspt1	Aldh4a1
Gstp1	Vdac2
Gtf2f2	Coa6
Hadh	Coq4
Hectd1	Acadvl
Hmox2	Ivd
Hnrnpl	Slc25a1
Hypk	Slc25a42
Igfbp3	Abcb8
Kars	Ndufs5
Khdrbs1	Mrps7
Lamtor1	Mccc1
Lars	Mrpl49
Ldhb	Ndufaf5
Lemd2	Mrps9
Lrrc59	Ndufb10
Lsm5	Dnaja3
Luc7l	Mrpl19
Luc7l2	Mipep
Lypla2	Tomm40l
Macf1	Adhfe1
Mak16	Adck3
Map4	Bdh1
Mapre1	Tomm7
Mtdh	Hccs
Mtpn	Mrpl16
Nat10	Prodh
Ndufs6	Mrpl30
Ndufs7	Ndufa10
Neb	Mars2
Nedd8	Clpp
Nipsnap1	Ak3
Nras	Spg7
Nucb1	Sco1
Nudc	Atpif1
Ogt	Chchd3
Ola1	Acad12
Pabpn1	Hibadh
Pafah1b2	Gatc
Plg	Cox8b
Ppme1	Clpb
Ppp1ca	Tmem126a
Ppp1r12a	Aldh6a1
Prpf19	Mrps18c
Prrc1	Pdk1
Psmc3	Ppif
Psmd13	Lyrm4
Psmd7	Ech1
Psmd9	Acaa2
Pspc1	Ndufa7
Ptms	Mrpl35
Rab21	Pccb
Rab5c	Coq2
Rbm17	Mrpl20
Rbm25	Timm17a
Rtn4	Timm22
Ruvbl2	Mrpl54
Scp2	Tomm22
Sec22b	Crat
Sec61g	Mrps5
Serpinf1	Dhtkd1
Serpinh1	Tmem70
Sf3b1	Alkbh7
Sf3b2	Mrps22
Sh3glb2	Cox7c
Slc3a2	Uqcrb
Smu1	Ndufaf1
Snrnp200	Acad8
Snrnp70	Wars2
Snx2	Ndufb2
Srsf4	Ndufv3
Ssfa2	Mrps34
Stim1	Slc25a5
Stk25	Slc25a12
Stmn1	Mrps21
Sugct	Msrb2
Supt16h	Glrx5
Tars	Chchd10
Thoc7	Coq10b
Tjp2	Slc25a10
Tkfc	Slc25a13
Tnks1bp1	Slc25a30
Tomm70	Cox7a1
Top2b	Slc25a19
Trappc3	Smdt1
Twf1	Mrps10
U2af1l4	Mrpl22
Ube2g1	Afg3l1
Ubqln1	Fdxr
Ufc1	Slirp
Ufd1	Poldip2
Uso1	Acsf3
Usp15	Oxa1l
Vapb	Idh2
Vps35	Atp5l
Wars	Bola1
Zcchc6	Fahd2a
	Lyrm5
	Ndufc2
	Ndufa8
	Mthfd1l
	Pdk3
	Cox14
	Mrpl51
	Gcdh
	Hagh
	Mtx1
	Fars2
	Cbr4
	Mrpl32
	2310061I04Rik
	Fdx1l
	ATP6
	COX2
	Trap1
	Gpd2
	Abcb7
	Hsd17b10
	Glud1
	Aldh2
	Tufm
	Dhrs4
	Stoml2
	Aldh9a1
	Nars2
	Vwa8
	Mrps26
	Adck5
	Cars2
	Cox10
	Ndufb11
	Pdha2
	Mrpl27
	Hscb
	Ssbp1
	Hint2
	Etfb
	Slc25a15
	Oxnad1
	Cycs
	Cyct
	Mrpl23
	Mrpl9
	Chchd1
	Atad3a
	Mut
	Cisd1
	Dars2
	Aldh18a1
	Cox8a
	Mrpl50
	Hspe1
	Mrps6
	Pcx
	Ppa2
	Gldc
	Tamm41
	Atp5g3
	Mrpl38
	Ndufa12
	Pdf
	Acad10
	Ptges2
	Atp5f1
	Atp5h
	Slc25a31
	Ccdc58
	Mrpl41
	Txnrd2
	Mcee
	Mccc2
	Ptcd2
	Ak4
	Tomm40
	Slc25a25
	Clybl
	Mterfd3
	Dnajc11
	Decr1
	Ndufaf6
	Rmnd1
	Ptrh1
	Gcat
	Pyurf
	Acsm1
	Atad1
	Tmem14c
	C030006K11Rik
	Nit2
	Timm21
	Slc25a26
	Ndufa4
	Rexo2
	Me2
	Sars2
	Dnlz
	Ckmt2
	Spryd4
	Bphl
	Chchd4
	Mrpl37
	Slc25a51
	Marc2
	Immp1l
	Mrps24
	Fam210a
	Timm17b
	Hars2
	Cox16
	Pdss2
	Eci1
	Hmgcs2
	Ndufs3
	L2hgdh
	Zadh2
	Aurkaip1
	Coa5
	H2-Ke6
	Ndufb7
	2410015M20Rik
	Gbas
	Mrpl47
	1700021F05Rik
	Ndufaf7
	Acad9
	Nags
	Ldhd
	Sardh
	Spr
	Apoa1bp
	Timm23
	Mpv17
	Mtg1
	Ide
	Trnt1
	Mrps25
	Mrpl14
	Mrps30
	Mrps16
	Prelid2
	Shmt2
	Suox
	Ccdc90b
	Rmdn1
	Acsm5
	Mrpl36
	Gstk1
	1110001J03Rik
	Ict1
	Cpt1a
	Gyk
	Ak2
	2810006K23Rik
	Gls
	Them4
	Mtg2
	Pdss1
	Mrps11
	Mlycd
	Ndufc1
	Tcaim
	Gsr
	Rars2
	Vdac3
	Timm8a1
	Mpc1
	Slc25a22
	Slc25a18
	Slc25a24
	Akap1
	Eci2
	Ftsj2
	Lipt2
	Nubpl
	Sfxn1
	Slc30a9
	Gatm
	Bcat1
	Triap1
	Cpox
	Xpnpep3
	Pnpla8
	Gadd45gip1
	Gfer
	Ngrn
	Mrp63
	Ndufa3
	Ptcd3
	Mrpl45
	Slc25a16
	Ucp1
	Tars2
	Trit1
	Ndufab1
	Csl
	Slmo2
	Slc25a39
	Mtch1
	0610009O20Rik
	Acaa1a
	Acot13
	Ndufa13
	Agxt2
	Selo
	Oxld1
	Mfn2
	Nit1
	Msra
	Chdh
	Cox4i2
	Tst
	Lactb
	Apopt1
	Prodh2
	Cox7b
	Glrx2
	Aldh1b1
	Ndufb3
	Echdc1
	Ehhadh
	Trmu
	Vars2
	Mettl17
	Aass
	Aadat
	Ndufa11
	Slc25a29
	Slc25a21
	Gm4984
	Mthfd2
	Mmab
	Hsd17b4
	Nnt
	Tmem11
	Rnmtl1
	Hrsp12
	Cox6a2
	Sco2
	Cox18
	Gcsh
	Dmgdh
	Rdh13
	Lyrm2
	Prdx5
	9430016H08Rik
	Gstz1
	Peo1
	Tefm
	Coa3
	Mcur1
	Hmgcl
	Pck2
	Abhd10
	BC003965
	Acot2
	Alas2
	Acsm3
	Romo1
	Mrpl39
	Rhot2
	Higd1a
	Tbrg4
	Apoo
	Pdp1
	Dnajc15
	Bcat2
	Abcd3
	Cps1
	2010107E04Rik
	Oat
	Hao2
	Tha1
	Hadhb
	Rdh14
	Fastkd1
	Car5b
	Grpel2
	Mrps17
	Lipt1
	Slc25a44
	Dut
	Immp2l
	Cox19
	Aldh1l2
	Chchd2
	Pisd
	Crot
	Noa1
	1810043H04Rik
	Acaa1b
	Mtrf1l
	Xrcc6bp1
	Yme1l1
	Aldh7a1
	Cecr5
	Chchd7
	Nln
	Pdpr
	Ndufaf2
	Fastkd2
	Dcakd
	Sdr39u1
	Gars
	Uqcr11
	Ears2
	Timm10b
	Cox6b2
	Atpaf1
	Lonp2
	Sfxn3
	Slc16a1
	Abcd2
	Sqrdl
	Nudt13
	Sirt5
	Acad11
	Ppox
	D2hgdh
	Diablo
	Slc25a45
	Ttc19
	Agxt
	9030617O03Rik
	Mtfmt
	COX1
	Endog
	Fam162a
	Atp5j2
	Mrps33
	Timmdc1
	Gls2
	Tfam
	Ecsit
	Mrs2
	Abcb6
	Slc25a17
	Mtfr1l
	Lap3
	Gpt2
	Acsf2
	Grhpr
	Stom
	Glod4
	Tomm6
	Mrps36
	Tmem65
	Tomm70a
	Fhit
	Crls1
	Osgepl1
	Mdh1
	Mocs1
	Gk2
	Aldh1l1
	Rfk
	Dhrs1
	Polg
	Slc25a14
	Timm8a2
	Slmo1
	Rhot1
	Gpx1
	Slc25a46
	ND2
	ND4
	ND5
	Prelid1
	Tstd3
	Slc25a32
	Mcu
	Nipsnap1
	Pus1
	Pdp2
	Lypla1
	Adck4
	Mtrf1
	Mthfd2l
	Hemk1
	Akr7a5
	Oxct2a
	Cyp27a1
	Mrpl52
	Fis1
	Me1
	Exog
	Amt
	Mpst
	Pnpo
	Mpv17l2
	Fundc2
	Mrpl18
	Atp5g2
	Ppm1m
	Mettl5
	Slc25a38
	4933405O20Rik
	Slc25a36
	Trmt2b
	Ckmt1
	Got2
	Aldh5a1
	Abat
	Gtpbp3
	Sirt3
	C330018D20Rik
	Parl
	2410018M08Rik
	Bloc1s1
	Cox8c
	Acly
	Sfxn5
	Ucp3
	Slc25a23
	Slc25a27
	Slc25a40
	Htra2
	Gpi1
	Nadk2
	CYTB
	Chchd5
	Mrps31
	Ndufa1
	Hoga1
	Aldh3a2
	Pam16
	Fam136a
	Ndufb4
	Tomm5
	Cpt1b
	Gykl1
	Mpv17l
	Akr1b10
	Slc25a53
	Slc25a2
	Opa3
	Fahd1
	Pxmp4
	Nif3l1
	Hk2
	Grsf1
	Macrod1
	Nudt8
	Nmnat3
	Cisd3
	Cat
	Dnajc19
	Elac2
	Sugct
	Hint3
	Kars
	Dnajc28
	Nudt2
	Cyb5b
	Phyh
	Guk1
	1700071K01Rik
	Nudt19
	COX3
	Mrpl42
	2610507B11Rik
	Dhrs7b
	Nt5m
	Nme4
	Mthfs
	Gm2382
	Oma1
	Acsl6
	Rpusd3
	Idh1
	Dguok
	Acss1
	Pars2
	Htatip2
	Qrsl1
	Carkd
	Chchd6
	Ddah1
	Tkt
	Pcbd2
	Micu2
	Agmat
	Akr1b7
	Scp2
	Rab24
	Ccdc109b
	Lyplal1
	ATP8
	Spata19
	Gsto1
	Ldhal6b
	Aldh1a7
	Oxsm
	Ccbl2
	ND3
	Ctu1
	Adck1
	Pts
	Slc25a33
	As3mt
	Mgst1
	Ung
	Nsun4
	Tmem205
	Dbi
	Coasy
	Stard7
	Letm2
	Tubb3
	Ptcd1
	Mtfp1
	Coa4
	Ephx2
	Nrd1
	Acacb
	Mavs
	Tmem143
	Mtpap
	Sdsl
	Cmpk2
	Glyctk
	Rpusd4
	Mtcp1
	Smim20
	Mterfd2
	Top1mt
	Arg2
	Ptrh2
	Lyrm1
	Aars2
	Acsl1
	Dnajc30
	Tmlhe
	Mthfd1
	Bax
	BC026585
	Pxmp2
	Dnm1l
	Cox20
	Hsd3b1
	Tmem177
	Tk2
	Fundc1
	Pgs1
	Fasn
	Cbr2
	Chpt1
	Atp5g1
	Fam210b
	Sfxn2
	Mmadhc
	Otc
	Txnrd1
	Hmbs
	Arf5
	Ankrd26
	Fpgs
	Trmt10c
	0610012H03Rik
	Lactb2
	Gm561
	Hebp1
	Ptpmt1
	Pgam5
	Abcd1
	Hsdl1
	Cbr3
	Prdx6
	Tysnd1
	Dnajc4
	1110001A16Rik
	Foxred1
	Eri3
	Dhx30
	Bcl2l13
	Slc37a4
	Acp6
	Cox7a2l
	Tstd1
	Rps18
	Qdpr
	Tars
	Hspb7
	Acsm2
	Adck2
	Shmt1
	Osbpl1a
	Trmt1
	Mtif3
	Pet100
	Eefsec
	Rdh11
	Mtfr1
	Tfb1m
	Tspo
	Fth1
	Glyat
	Aco1
	Rnaseh1
	Rbfa
	Acox3
	Pex11b
	Tmem186
	Nudt5
	Sod1
	Star
	Abcb9
	Gtpbp10
	Prdx6b
	Rab35
	Acss3
	Ptpn4
	Acot9
	Ccdc51
	Gapdh
	Ttc7b
	Ndufaf3
	Cisd2
	Flad1
	Acaca
	Hk1
	Cyb5r1
	Kmo
	Mterfd1
	Oxr1
	Ndor1
	Nudt9
	Tmbim4
	Tpi1
	Atxn2
	Pycr2
	Thnsl1
	Hint1
	Obscn
	Cyb5
	Ucp2
	Slc25a37
	Slc25a54
	Slc25a41
	Slc25a47
	Slc25a43
	Slc25a28
	Slc25a48
	Slc25a34
	Ybey
	Ogg1
	Fabp1
	Gm4952
	Mettl15
	Acox1
	Pklr
	Metap1d
	Prosc
	Mul1
	Pink1
	Nudt6
	Atp5sl
	Micu1
	Nipsnap3a
	Nt5dc3
	Top3a
	Amacr
	Car5a
	Nthl1
	Synj2bp
	Arl2
	Krt5
	Mterf1b
	Mettl8
	Rsad1
	Ociad1
	Fastk
	Nme6
	Bnip3
	Fkbp8
	Pnpt1
	Tfb2m
	Pde12
	Mrps18b
	Bak1
	Gdap1
	Mrpl48
	Dhodh
	Mgst3
	Fam213a
	Maob
	ND1
	Dcxr
	Pmaip1
	Nipsnap3b
	Cyp11a1
	Aifm2
	March5
	Prdx2
	Sfxn4
	Ifi27
	Ddx28
	Abca9
	2300009A05Rik
	Agpat5
	Fbxl4
	Ftmt
	Gpam
	Mmachc
	Qtrt1
	Isoc2a
	Rps15a
	Cyp11b2
	Cyp11b1
	Pet117
	Rpl10a
	Snd1
	Maoa
	Cyb5r3
	Mff
	Nlrx1
	Fam185a
	Mief1
	Coa7
	Kif1b
	Rps14
	Pusl1
	Usmg5
	Rmdn3
	Atp5s
	Tomm20
	Bnip3l
	Aifm3
	Sirt4
	Ppm1k
	Rars
	Pstk
	Park7
	Mterf1a
	ND4L
	Sccpdh
	AA467197
	Uqcc2
	Nme3
	Gtpbp6
	Acyp2
	Mgarp
	Myg1
	Mutyh
	Fastkd5
	Paics
	Cpt1c
	Wbscr16
	Cct7
	Prdx4
	P4hb
	Cryz
	Pycr1
	Angel2
	Mgme1
	Comtd1
	Atic
	Neu4
	Apex2
	Txndc12
	Cyp27b1
	Dusp26
	Hdhd3
	Abcf2
	ND6
	Tdrkh
	Gpx4
	Comt
	Slc22a4
	Cry1
	Trub2
	Ccdc127
	Acsl4
	Prepl
	Gng5
	Thg1l
	Pif1
	1110008F13Rik
	Acot10
	Cep89
	Emc2
	Efhd1
	Bid
	Cyp24a1
	Slc30a6
	Sptlc2
	Agr2
	E130311K13Rik
	Tchp
	Nt5c
	Agk
	Dus2
	Polg2
	Pank2
	Tomm34
	Rpl35a
	Fkbp10
	Bcl2l1
	Golph3
	Rab32
	Cyb5r2
	Armc10
	Nt5dc2
	Akap10
	Alkbh1
	Serac1
	Sept4
	Nucb2
	Fastkd3
	Nbr1
	Tcirg1
	Rpia
	Rcn2
	1110008L16Rik
	Lamc1
	Stx17
	Bad
	Bcl2
	Bcl2l2
	Casp8
	Cdc25c
	Dmpk
	Pick1
	Gimap3
	Pabpc5
	Nsun3
	Pak7
	Prss35
	Dna2
	Atp10d
	Spata20
	Rpl34
	Plgrkt
	Rab11fip5
	Secisbp2
	Ncoa4
	1700066M21Rik
	Cstad
	8430408G22Rik
	Asah2
	Clic4
	Snap29
	Trmt11

### Sheet: IP x DEG x MitoC2
	Protein Interactor	Gene FC (KO v WT)	Mitocarta 2.0?
	Cltb	0.363489
	Cap1	0.219782
	Rangap1	0.197373
	Pa2g4	0.16413
	Psmd11	0.158424
	Hdgf	0.121812
	Ndufa4	-0.2085	Y
	Idh1	-0.41463	Y
	Nampt	-0.57879
	Serpinf1	0.833848
	Map4	0.292146
	Ppme1	0.269406
	Psmd7	0.243289
	Lrrc59	0.177406
	Rab21	-0.16478
	Hectd1	-0.29534
	Hadh	-0.35912	Y
	Etfa	-0.4099	Y
